# scRNAseq of healthy and irradiated mouse parotid glands highlights crosstalk between immune and secretory cells during chronic injury

**DOI:** 10.1101/2022.11.26.517939

**Authors:** Brenna A. Rheinheimer, Mary C. Pasquale, NIDCD/NIDCR Genomics and Computational Biology Core, Kirsten H. Limesand, Matthew P. Hoffman, Alejandro M Chibly

## Abstract

Translational frameworks to understand the chronic loss of salivary dysfunction that follows after clinical irradiation, and the development of regenerative therapies remain an unmet clinical need. Understanding the transcriptional landscape long after irradiation treatment that results in chronic salivary hypofunction will help identify injury mechanisms and develop regenerative therapies to address this need. Advances in single cell (sc)RNAseq have made it possible to identify previously uncharacterized cell types within tissues and to uncover gene regulatory networks that mediate cell-cell communication and drive specific cell states. scRNAseq studies have been performed for virtually all major tissues including salivary glands; however, there are currently no scRNAseq studies evaluating the long-term chronic effects of irradiation on salivary glands. Here, we present scRNAseq from control and irradiated murine parotid glands collected 10 months post-irradiation. We identify a population of epithelial cells in the gland defined by expression of *Etv1*, which may be an acinar cell precursor. These Etv1+ cells also express *Ntrk2* and *Erbb3* and thus may respond to myoepithelial cell-derived growth factor ligands. Furthermore, our data suggests that CD4+CD8+ T-cells and secretory cells are the most transcriptionally affected during chronic injury with radiation, suggesting active immune involvement during chronic injury post-irradiation. Thus, our study provides a resource to understand the transcriptional landscape in a chronic post-irradiation microenvironment and identifies cell-specific pathways that may be targeted to repair chronic damage.

**Highlights:**

- We generated a scRNAseq dataset of chronic irradiation injury in parotid glands
- A newly identified *Etv1*+ epithelial population may be acinar precursors
- Ntrk2 and Erbb3 are highly specific Etv1+ cell receptors that may mediate cell-cell communication with myoepithelial cells
- CD8+ T-cells and secretory acinar cells have the greatest transcriptional changes post-IR
