## Supplementary File 2 for "scRNAseq of healthy and irradiated mouse parotid glands highlights crosstalk between immune and secretory cells during chronic injury"

	from	to	value	pairs
1	Acinar	Acinar	0
2	Etv1+	Acinar	0
3	Intercalated duct	Acinar	0
4	Striated duct	Acinar	0
5	Myoepithelial	Acinar	1	Ntf5_ntrk2
6	Stromal	Acinar	1	Ntf3_ntrk2
7	Endothelial	Acinar	1	Calm1_kcnn4
8	B-cells	Acinar	1	Calm1_kcnn4
9	T-cells CD4+	Acinar	0
10	T-cells CD4+CD8+	Acinar	0
11	T-cells CD8+	Acinar	0
12	T-cells FoxP3+	Acinar	0
13	T-cells Cxcr6+	Acinar	0
14	Macrophages	Acinar	0
15	DCs	Acinar	1	Calm1_kcnn4
16	NK cells	Acinar	0
17	Acinar	Etv1+	0
18	Etv1+	Etv1+	2	Efna1_epha5, Cdh1_erbb3
19	Intercalated duct	Etv1+	0
20	Striated duct	Etv1+	0
21	Myoepithelial	Etv1+	4	Nrg2_erbb3, Nrg1_erbb3, Hgf_st14, Cdh1_erbb3
22	Stromal	Etv1+	3	Col5a2_ddr1, Col3a1_ddr1, Col1a1_ddr1
23	Endothelial	Etv1+	1	Efna1_epha5
24	B-cells	Etv1+	0
25	T-cells CD4+	Etv1+	0
26	T-cells CD4+CD8+	Etv1+	0
27	T-cells CD8+	Etv1+	0
28	T-cells FoxP3+	Etv1+	1	Areg_erbb3
29	T-cells Cxcr6+	Etv1+	1	Areg_erbb3
30	Macrophages	Etv1+	0
31	DCs	Etv1+	0
32	NK cells	Etv1+	0
33	Acinar	Intercalated duct	0
34	Etv1+	Intercalated duct	0
35	Intercalated duct	Intercalated duct	0
36	Striated duct	Intercalated duct	0
37	Myoepithelial	Intercalated duct	0
38	Stromal	Intercalated duct	0
39	Endothelial	Intercalated duct	0
40	B-cells	Intercalated duct	0
41	T-cells CD4+	Intercalated duct	0
42	T-cells CD4+CD8+	Intercalated duct	0
43	T-cells CD8+	Intercalated duct	0
44	T-cells FoxP3+	Intercalated duct	0
45	T-cells Cxcr6+	Intercalated duct	0
46	Macrophages	Intercalated duct	0
47	DCs	Intercalated duct	0
48	NK cells	Intercalated duct	0
49	Acinar	Striated duct	0
50	Etv1+	Striated duct	0
51	Intercalated duct	Striated duct	0
52	Striated duct	Striated duct	0
53	Myoepithelial	Striated duct	0
54	Stromal	Striated duct	0
55	Endothelial	Striated duct	1	Hbegf_cd9
56	B-cells	Striated duct	0
57	T-cells CD4+	Striated duct	0
58	T-cells CD4+CD8+	Striated duct	0
59	T-cells CD8+	Striated duct	0
60	T-cells FoxP3+	Striated duct	0
61	T-cells Cxcr6+	Striated duct	1	Hbegf_cd9
62	Macrophages	Striated duct	0
63	DCs	Striated duct	0
64	NK cells	Striated duct	0
65	Acinar	Myoepithelial	0
66	Etv1+	Myoepithelial	10	Vegfa_gpc1, Vegfa_egfr, Thbs1_itga3, Thbs1_sdc1, Thbs1_lrp1, Mllt4_epha7, Efna1_epha5, Efna1_epha7, Efna1_epha2, Cdh1_egfr
67	Intercalated duct	Myoepithelial	1	Anxa1_egfr
68	Striated duct	Myoepithelial	6	Gnas_adcy8, Calm2_mylk, Calm2_egfr, Calm2_pde1c, Calm2_adcy8, Anxa1_egfr
69	Myoepithelial	Myoepithelial	45	Vegfa_gpc1, Vegfa_egfr, Thbs1_itga3, Thbs1_sdc1, Thbs1_lrp1, Slit2_sdc1, Slit2_gpc1, Sfrp1_fzd6, Serpine2_lrp1, Serpine1_lrp1, Ntf5_ngfr, Ntf5_ntrk3, Nrg1_gpc1, Ngf_ngfr, Mmp2_sdc2, Mdk_sdc1, Mdk_ptprz1, Mdk_lrp1, Lamc3_itga3, Lamc3_itgb4, Lama5_itga3, Lama5_itgb4, Lama5_sdc1, Lama3_sdc2, Inha_acvr1, Icam1_egfr, Hgf_sdc1, Hgf_sdc2, Fst_bmpr2, Fgf7_fgfr2, Efemp2_plscr4, Dcn_egfr, Ctgf_lrp1, Col18a…
70	Stromal	Myoepithelial	73	Vtn_itga3, Vtn_itga8, Vegfa_gpc1, Vegfa_egfr, Vcan_egfr, Tnfsf12_tnfrsf12a, Timp2_itga3, Tgfb2_acvr1, Tfpi_vldlr, Tfpi_lrp1, Sfrp1_fzd6, Serping1_lrp1, Rgmb_bmpr2, Rgmb_neo1, Rgma_neo1, Rgma_bmpr2, Rarres2_cmklr1, Ptn_ptprs, Ptn_sdc1, Ptn_plxnb2, Ptn_ptprz1, Psap_lrp1, Plat_lrp1, Ntf3_ngfr, Ntf3_ntrk3, Nid1_itga3, Myoc_fzd7, Mmp2_sdc2, Mdk_sdc1, Mdk_ptprz1, Mdk_lrp1, Lpl_vldlr, Lpl_lrp1, Lpl_sdc1…
71	Endothelial	Myoepithelial	43	Vegfa_gpc1, Vegfa_egfr, Tnfsf12_tnfrsf12a, Tfpi_vldlr, Tfpi_lrp1, Sema4c_plxnb2, Psap_lrp1, Pdgfb_lrp1, Nid1_itga3, Mllt4_epha7, Lamc1_itga3, Lamc1_itgb4, Lamb1_itga3, Lamb1_itgb4, Lama4_itga3, Lama3_sdc2, Inhbb_acvr1, Icam1_egfr, Hspg2_ptprs, Hspg2_sdc1, Hspg2_chrm3, Hspa1a_tlr4, Hras_sdc2, Hbegf_egfr, Gnas_adcy8, Gnai2_adcy8, Gnai2_egfr, Efnb2_ephb4, Efnb1_ephb4, Efna1_epha5, Efna1_epha7, Efna1…
72	B-cells	Myoepithelial	14	Tgfb1_sdc2, Lamb3_col17a1, Lamb3_itga3, Lamb3_itgb4, Lamb3_cd151, Hsp90b1_tlr4, Hsp90b1_lrp1, Hmgb1_sdc1, Gnai2_adcy8, Gnai2_egfr, Calm1_mylk, Calm1_egfr, Calm1_pde1c, Calm1_adcy8
73	T-cells CD4+	Myoepithelial	2	Uba52_egfr, Uba52_acvr1
74	T-cells CD4+CD8+	Myoepithelial	3	Uba52_egfr, Uba52_acvr1, Hsp90aa1_egfr
75	T-cells CD8+	Myoepithelial	9	Uba52_egfr, Uba52_acvr1, Sytl3_nrxn1, Gnas_adcy8, Ccl5_sdc1, Calm2_mylk, Calm2_egfr, Calm2_pde1c, Calm2_adcy8
76	T-cells FoxP3+	Myoepithelial	7	Tnfsf11_tnfrsf11a, Ltb_ltbr, Lamc1_itga3, Lamc1_itgb4, Gnai2_adcy8, Gnai2_egfr, Areg_egfr
77	T-cells Cxcr6+	Myoepithelial	16	Tnf_ltbr, Tgfb1_sdc2, Sytl3_nrxn1, Sema4c_plxnb2, Npnt_itga8, Ltb_ltbr, Il17a_il17rc, Hsp90b1_tlr4, Hsp90b1_lrp1, Hbegf_egfr, Gzmb_chrm3, Gnas_adcy8, Csf2_sdc2, Calr_lrp1, Calr_itga3, Areg_egfr
78	Macrophages	Myoepithelial	9	Timp2_itga3, Psap_lrp1, Pf4_ldlr, Pf4_fgfr2, Pf4_sdc2, C1qb_lrp1, Apoe_vldlr, Apoe_lrp1, Apoe_ldlr
79	DCs	Myoepithelial	9	Sema4d_plxnb2, Psap_lrp1, Icam1_egfr, Hspa1a_tlr4, Ccl5_sdc1, Calm1_mylk, Calm1_egfr, Calm1_pde1c, Calm1_adcy8
80	NK cells	Myoepithelial	9	Vegfa_gpc1, Vegfa_egfr, Tnfsf12_tnfrsf12a, Sytl3_nrxn1, Serpine2_lrp1, Hras_sdc2, Gzmb_chrm3, Ccl5_sdc1, Anxa1_egfr
81	Acinar	Stromal	0
82	Etv1+	Stromal	7	Vegfa_nrp1, Vegfa_egfr, Thbs1_itga2b, Thbs1_lrp1, Efna1_epha4, Cdh1_egfr, Cdh1_ptprf
83	Intercalated duct	Stromal	1	Anxa1_egfr
84	Striated duct	Stromal	4	Calm2_mylk, Calm2_egfr, Calm2_abca1, Anxa1_egfr
85	Myoepithelial	Stromal	48	Vegfa_nrp1, Vegfa_egfr, Timp1_cd63, Thbs1_itga2b, Thbs1_lrp1, Serpine2_lrp1, Serpine1_lrp1, Sema6d_plxna1, Sema3c_nrp1, Pltp_abca1, Pgf_nrp1, Pdgfc_pdgfrb, Pdgfc_pdgfra, Pdgfa_pdgfra, Pdgfa_pdgfrb, Ntf5_ntrk2, Ngf_maged1, Mmp2_sdc2, Mfge8_pdgfrb, Mdk_lrp1, Lama3_sdc2, Inha_acvr1, Inha_tgfbr3, Icam1_egfr, Icam1_cav1, Hgf_sdc2, Gas6_axl, Fst_bmpr2, Fgf7_fgfr1, Fgf7_nrp1, Efemp2_plscr4, Dcn_egfr, Cy…
86	Stromal	Stromal	64	Vtn_itga2b, Vegfa_nrp1, Vegfa_egfr, Vcan_egfr, Tnfsf12_tnfrsf12a, Timp1_cd63, Tgfb2_acvr1, Tgfb2_tgfbr3, Tgfb2_eng, Tfpi_f3, Tfpi_vldlr, Tfpi_lrp1, Serping1_lrp1, Sema3c_nrp1, Rgmb_bmpr2, Rgmb_neo1, Rgma_neo1, Rgma_bmpr2, Rarres2_cmklr1, Ptn_plxnb2, Ptgs2_cav1, Psap_lrp1, Plat_lrp1, Ntf3_ntrk2, Nid1_ptprf, Myoc_fzd1, Myoc_fzd4, Mmp2_sdc2, Mfge8_pdgfrb, Mdk_lrp1, Lpl_vldlr, Lpl_lrp1, Il6_il6st, Il…
87	Endothelial	Stromal	42	Vegfa_nrp1, Vegfa_egfr, Tnfsf12_tnfrsf12a, Tfpi_f3, Tfpi_vldlr, Tfpi_lrp1, Sema4c_plxnb2, Sema3f_nrp1, Sema3f_plxna1, Psap_lrp1, Pros1_axl, Pltp_abca1, Pdgfb_lrp1, Pdgfb_pdgfrb, Pdgfb_pdgfra, Nid1_ptprf, Mfge8_pdgfrb, Lama3_sdc2, Inhbb_acvr1, Icam1_egfr, Icam1_cav1, Hras_cav1, Hras_sdc2, Hbegf_egfr, Hbegf_cd9, Gnai2_cav1, Gnai2_egfr, Gas6_axl, Efnb2_epha4, Efnb1_epha4, Efna1_epha4, Cyr61_cav1, Cx…
88	B-cells	Stromal	13	Tgfb1_tgfbr3, Tgfb1_sdc2, Tgfb1_eng, Tgfb1_cav1, Lamb3_cd151, Hsp90b1_lrp1, Hmgb1_thbd, Gnai2_cav1, Gnai2_egfr, Calm1_abca1, Calm1_ptpra, Calm1_mylk, Calm1_egfr
89	T-cells CD4+	Stromal	4	Uba52_egfr, Uba52_acvr1, Igfbp4_fzd8, Igfbp4_lrp6
90	T-cells CD4+CD8+	Stromal	5	Uba52_egfr, Uba52_acvr1, Igfbp4_fzd8, Igfbp4_lrp6, Hsp90aa1_egfr
91	T-cells CD8+	Stromal	5	Uba52_egfr, Uba52_acvr1, Calm2_mylk, Calm2_egfr, Calm2_abca1
92	T-cells FoxP3+	Stromal	6	Sema4b_dcbld2, Ltb_ltbr, Ltb_tnfrsf1a, Gnai2_cav1, Gnai2_egfr, Areg_egfr
93	T-cells Cxcr6+	Stromal	21	Tnf_ltbr, Tnf_tnfrsf1a, Tgfb1_tgfbr3, Tgfb1_sdc2, Tgfb1_eng, Tgfb1_cav1, Sema4c_plxnb2, Ltb_ltbr, Ltb_tnfrsf1a, Hsp90b1_lrp1, Hbegf_egfr, Hbegf_cd9, Gzmb_igf2r, Gzmb_pgrmc1, Csf2_sdc2, Csf2_csf2rb, Csf2_il3ra, Calr_itga2b, Calr_lrp1, Calca_ramp2, Areg_egfr
94	Macrophages	Stromal	8	Psap_lrp1, Pf4_thbd, Pf4_sdc2, Il1b_il1r1, Il1a_il1r1, C1qb_lrp1, Apoe_vldlr, Apoe_lrp1
95	DCs	Stromal	18	Sema6d_plxna1, Sema4d_plxnb2, Sema4b_dcbld2, Psap_lrp1, Pltp_abca1, Pdgfa_pdgfra, Pdgfa_pdgfrb, Mfge8_pdgfrb, Il1rn_il1r1, Il1b_il1r1, Icam1_egfr, Icam1_cav1, Ebi3_il6st, Calm1_abca1, Calm1_ptpra, Calm1_mylk, Calm1_egfr, Adm_ramp2
96	NK cells	Stromal	11	Vegfa_nrp1, Vegfa_egfr, Tnfsf12_tnfrsf12a, Serpine2_lrp1, Pdgfa_pdgfra, Pdgfa_pdgfrb, Hras_cav1, Hras_sdc2, Gzmb_igf2r, Gzmb_pgrmc1, Anxa1_egfr
97	Acinar	Endothelial	0
98	Etv1+	Endothelial	15	Vegfa_nrp2, Vegfa_kdr, Vegfa_nrp1, Vegfa_flt1, Vegfa_itgb1, Thbs1_itga6, Thbs1_scarb1, Thbs1_itgb1, Thbs1_cd36, Mllt4_f11r, Ltbp3_itgb5, Efna1_epha4, Efna1_epha2, Col7a1_itgb1, Cdh1_ptprm
99	Intercalated duct	Endothelial	1	Anxa1_dysf
100	Striated duct	Endothelial	2	Calm2_insr, Anxa1_dysf
101	Myoepithelial	Endothelial	77	Vegfa_nrp2, Vegfa_kdr, Vegfa_nrp1, Vegfa_flt1, Vegfa_itgb1, Vcam1_itgb1, Thbs1_itga6, Thbs1_scarb1, Thbs1_itgb1, Thbs1_cd36, Slit2_robo4, Serpine1_itgb5, Sema6d_kdr, Sema6a_plxna2, Sema3c_nrp1, Sema3c_plxnd1, Sema3c_nrp2, Pgf_flt1, Pgf_nrp2, Pgf_nrp1, Pdgfc_flt4, Pdgfc_flt1, Pdgfc_kdr, Ngf_maged1, Mdk_itga6, Mdk_itgb1, Mdk_ptprb, Ltbp3_itgb5, Lamc3_itgb1, Lamc3_itga6, Lama5_itga6, Lama5_bcam, Lam…
102	Stromal	Endothelial	110	Vtn_itgb1, Vtn_itgb5, Vtn_kdr, Vtn_itga5, Vtn_pvr, Vegfa_nrp2, Vegfa_kdr, Vegfa_nrp1, Vegfa_flt1, Vegfa_itgb1, Vcan_itgb1, Vcam1_itgb1, Tnfsf12_tnfrsf12a, Timp3_kdr, Timp2_itgb1, Thbs2_itga6, Thbs2_notch4, Thbs2_itgb1, Tgfb2_tgfbr3, Tgfb2_eng, Sema3c_nrp1, Sema3c_plxnd1, Sema3c_nrp2, Rgmb_bmpr2, Rgma_bmpr2, Ptn_ptprb, Ptgs2_cav1, Nid2_col13a1, Nid1_col13a1, Nid1_itgb1, Myoc_fzd4, Mfap5_notch1, Mf…
103	Endothelial	Endothelial	60	Vegfa_nrp2, Vegfa_kdr, Vegfa_nrp1, Vegfa_flt1, Vegfa_itgb1, Tnfsf12_tnfrsf12a, Tnfsf10_tnfrsf10b, Timp3_kdr, Tgm2_itgb1, Tgm2_tbxa2r, Sema7a_itga1, Sema7a_itgb1, Sema6a_plxna2, Sema3f_nrp1, Sema3f_nrp2, Nid2_col13a1, Nid1_col13a1, Nid1_itgb1, Mllt4_f11r, Lgals3bp_itgb1, Lamc1_itgb1, Lamc1_itga1, Lamc1_itga6, Lamb1_itgb1, Lamb1_itga1, Lamb1_itga6, Lama4_itga6, Lama4_itgb1, Inhbb_acvr2a, Igf1_insr,…
104	B-cells	Endothelial	12	Tgfb1_tgfbr3, Tgfb1_eng, Tgfb1_cav1, Tgfb1_acvrl1, Lamb3_itgb1, Lamb3_itga6, Lamb3_cd151, Hmgb1_thbd, Gnai2_tbxa2r, Gnai2_cav1, Gnai2_ednrb, Calm1_insr
105	T-cells CD4+	Endothelial	1	Uba52_notch1
106	T-cells CD4+CD8+	Endothelial	2	Uba52_notch1, Selplg_esam
107	T-cells CD8+	Endothelial	3	Uba52_notch1, Selplg_esam, Calm2_insr
108	T-cells FoxP3+	Endothelial	8	Ltb_ltbr, Ltb_tnfrsf1a, Lamc1_itgb1, Lamc1_itga1, Lamc1_itga6, Gnai2_tbxa2r, Gnai2_cav1, Gnai2_ednrb
109	T-cells Cxcr6+	Endothelial	19	Tnf_ltbr, Tnf_tnfrsf1a, Tgfb1_tgfbr3, Tgfb1_eng, Tgfb1_cav1, Tgfb1_acvrl1, Selplg_esam, Npnt_itgb1, Ltb_ltbr, Ltb_tnfrsf1a, Lgals3bp_itgb1, Gzmb_pgrmc1, Csf2_itgb1, Calca_calcrl, Calca_ramp2, Adam17_notch1, Adam17_itga5, Adam17_itgb1, Adam12_itgb1
110	Macrophages	Endothelial	11	Timp2_itgb1, Tgm2_itgb1, Tgm2_tbxa2r, Pf4_thbd, Pf4_procr, Cd14_itgb1, C1qa_cd93, Apoe_scarb1, Adam17_notch1, Adam17_itga5, Adam17_itgb1
111	DCs	Endothelial	12	Sema6d_kdr, Sema4a_plxnd1, Selplg_esam, Icam1_cav1, Ebi3_il6st, Calm1_insr, Adm_calcrl, Adm_ramp2, Adam23_itga5, Adam17_notch1, Adam17_itga5, Adam17_itgb1
112	NK cells	Endothelial	12	Vegfa_nrp2, Vegfa_kdr, Vegfa_nrp1, Vegfa_flt1, Vegfa_itgb1, Tnfsf12_tnfrsf12a, Sema4a_plxnd1, Selplg_esam, Hras_cav1, Hras_insr, Gzmb_pgrmc1, Anxa1_dysf
113	Acinar	B-cells	0
114	Etv1+	B-cells	2	Thbs1_itga4, Thbs1_sdc4
115	Intercalated duct	B-cells	0
116	Striated duct	B-cells	0
117	Myoepithelial	B-cells	13	Vcam1_itga4, Thbs1_itga4, Thbs1_sdc4, Serpine1_plaur, Mdk_itga4, Mdk_sdc4, Il7_il2rg, Il15_il2rg, Icam1_il2rg, Cxcl12_cxcr4, Cxcl12_sdc4, C3_cd19, App_cd74
118	Stromal	B-cells	18	Vtn_plaur, Vcan_itga4, Vcam1_itga4, Tnfsf13b_tnfrsf13c, Thbs2_itga4, Tfpi_sdc4, Mdk_itga4, Mdk_sdc4, Icam1_il2rg, Fn1_plaur, Fn1_itga4, Fn1_cd79a, Cxcl12_cxcr4, Cxcl12_sdc4, Cxcl10_sdc4, C3_cd19, App_cd74, Apoe_sorl1
119	Endothelial	B-cells	9	Tgm2_itga4, Tgm2_sdc4, Tfpi_sdc4, Icam1_il2rg, Cxcl12_cxcr4, Cxcl12_sdc4, Cd14_itga4, App_cd74, Apoe_sorl1
120	B-cells	B-cells	1	Tgfb1_cxcr4
121	T-cells CD4+	B-cells	0
122	T-cells CD4+CD8+	B-cells	0
123	T-cells CD8+	B-cells	1	Ccl5_sdc4
124	T-cells FoxP3+	B-cells	1	Ltb_cd40
125	T-cells Cxcr6+	B-cells	3	Tgfb1_cxcr4, Ltb_cd40, Adam12_sdc4
126	Macrophages	B-cells	4	Tgm2_itga4, Tgm2_sdc4, Cd14_itga4, Apoe_sorl1
127	DCs	B-cells	4	Sema4d_cd72, Il15_il2rg, Icam1_il2rg, Ccl5_sdc4
128	NK cells	B-cells	2	Ifng_ifngr2, Ccl5_sdc4
129	Acinar	T-cells CD4+	1	Pip_cd4
130	Etv1+	T-cells CD4+	2	Thbs1_itga6, Pip_cd4
131	Intercalated duct	T-cells CD4+	1	Pip_cd4
132	Striated duct	T-cells CD4+	1	Pip_cd4
133	Myoepithelial	T-cells CD4+	7	Thbs1_itga6, Mdk_itga6, Lamc3_itga6, Lama5_itga6, Il7_il7r, Cxcl12_cd4, Col6a1_itga6
134	Stromal	T-cells CD4+	11	Thbs2_itga6, Mdk_itga6, Lamc1_itga6, Lamb2_rpsa, Lamb1_itga6, Lama4_itga6, Lama2_rpsa, Lama2_itga6, Fn1_itga6, Cxcl12_cd4, Col6a1_itga6
135	Endothelial	T-cells CD4+	10	Pdgfb_s1pr1, Lamc1_itga6, Lamb2_rpsa, Lamb1_itga6, Lama4_itga6, Gnai2_s1pr1, Cxcl12_cd4, B2m_cd3g, B2m_cd3d, B2m_cd247
136	B-cells	T-cells CD4+	2	Lamb3_itga6, Gnai2_s1pr1
137	T-cells CD4+	T-cells CD4+	3	B2m_cd3g, B2m_cd3d, B2m_cd247
138	T-cells CD4+CD8+	T-cells CD4+	0
139	T-cells CD8+	T-cells CD4+	0
140	T-cells FoxP3+	T-cells CD4+	5	Lamc1_itga6, Gnai2_s1pr1, B2m_cd3g, B2m_cd3d, B2m_cd247
141	T-cells Cxcr6+	T-cells CD4+	0
142	Macrophages	T-cells CD4+	0
143	DCs	T-cells CD4+	4	Slpi_cd4, B2m_cd3g, B2m_cd3d, B2m_cd247
144	NK cells	T-cells CD4+	1	Ifng_ifngr1
145	Acinar	T-cells CD4+CD8+	0
146	Etv1+	T-cells CD4+CD8+	2	Thbs1_itga6, Cdh1_itgb7
147	Intercalated duct	T-cells CD4+CD8+	0
148	Striated duct	T-cells CD4+CD8+	0
149	Myoepithelial	T-cells CD4+CD8+	11	Vcam1_itgb7, Thbs1_itga6, Mdk_itga6, Lamc3_itga6, Lama5_itga6, Il7_il7r, Il7_il2rg, Il15_il2rg, Icam1_il2rg, Col6a1_itga6, Cdh1_itgb7
150	Stromal	T-cells CD4+CD8+	13	Vcam1_itgb7, Thbs2_itga6, Mdk_itga6, Lamc1_itga6, Lamb2_rpsa, Lamb1_itga6, Lama4_itga6, Lama2_rpsa, Lama2_itga6, Icam1_il2rg, Fn1_itgb7, Fn1_itga6, Col6a1_itga6
151	Endothelial	T-cells CD4+CD8+	10	Pdgfb_s1pr1, Lamc1_itga6, Lamb2_rpsa, Lamb1_itga6, Lama4_itga6, Icam1_il2rg, Gnai2_s1pr1, B2m_cd3g, B2m_cd3d, B2m_cd247
152	B-cells	T-cells CD4+CD8+	2	Lamb3_itga6, Gnai2_s1pr1
153	T-cells CD4+	T-cells CD4+CD8+	3	B2m_cd3g, B2m_cd3d, B2m_cd247
154	T-cells CD4+CD8+	T-cells CD4+CD8+	0
155	T-cells CD8+	T-cells CD4+CD8+	0
156	T-cells FoxP3+	T-cells CD4+CD8+	5	Lamc1_itga6, Gnai2_s1pr1, B2m_cd3g, B2m_cd3d, B2m_cd247
157	T-cells Cxcr6+	T-cells CD4+CD8+	1	Calca_ramp1
158	Macrophages	T-cells CD4+CD8+	0
159	DCs	T-cells CD4+CD8+	5	Il15_il2rg, Icam1_il2rg, B2m_cd3g, B2m_cd3d, B2m_cd247
160	NK cells	T-cells CD4+CD8+	1	Ifng_ifngr1
161	Acinar	T-cells CD8+	1	Pip_nptn
162	Etv1+	T-cells CD8+	1	Pip_nptn
163	Intercalated duct	T-cells CD8+	1	Pip_nptn
164	Striated duct	T-cells CD8+	2	Pip_nptn, Calm2_sell
165	Myoepithelial	T-cells CD8+	7	Il7_il7r, Il7_il2rg, Il15_il2rg, Il15_il2rb, Icam1_il2rg, Icam1_itgal, Cxcl12_cxcr3
166	Stromal	T-cells CD8+	16	Vcan_sell, Lamb2_rpsa, Lama2_rpsa, Icam1_il2rg, Icam1_itgal, Cxcl9_cxcr3, Cxcl12_cxcr3, Cxcl10_cxcr3, Cfh_sell, Cd34_sell, Ccl8_ccr5, Ccl7_cxcr3, Ccl7_ccr5, Ccl2_ccr5, Ccl11_cxcr3, Ccl11_ccr5
167	Endothelial	T-cells CD8+	16	Podxl_sell, Lamb2_rpsa, Icam2_itgal, Icam1_il2rg, Icam1_itgal, Gnai2_s1pr4, Gnai2_cxcr3, Gnai2_ccr5, Cxcl12_cxcr3, Cd34_sell, Calm1_sell, Calm1_kcnn4, B2m_klrd1, B2m_cd3g, B2m_cd3d, B2m_klrc1
168	B-cells	T-cells CD8+	5	Gnai2_s1pr4, Gnai2_cxcr3, Gnai2_ccr5, Calm1_sell, Calm1_kcnn4
169	T-cells CD4+	T-cells CD8+	4	B2m_klrd1, B2m_cd3g, B2m_cd3d, B2m_klrc1
170	T-cells CD4+CD8+	T-cells CD8+	1	Selplg_sell
171	T-cells CD8+	T-cells CD8+	4	Selplg_sell, Ccl5_cxcr3, Ccl5_ccr5, Calm2_sell
172	T-cells FoxP3+	T-cells CD8+	7	Gnai2_s1pr4, Gnai2_cxcr3, Gnai2_ccr5, B2m_klrd1, B2m_cd3g, B2m_cd3d, B2m_klrc1
173	T-cells Cxcr6+	T-cells CD8+	2	Tnf_tnfrsf1b, Selplg_sell
174	Macrophages	T-cells CD8+	3	Pf4_cxcr3, Cxcl16_cxcr6, Ccl4_ccr5
175	DCs	T-cells CD8+	15	Selplg_sell, Il15_il2rg, Il15_il2rb, Il12b_il12rb2, Icam1_il2rg, Icam1_itgal, Cxcl16_cxcr6, Ccl5_cxcr3, Ccl5_ccr5, Calm1_sell, Calm1_kcnn4, B2m_klrd1, B2m_cd3g, B2m_cd3d, B2m_klrc1
176	NK cells	T-cells CD8+	6	Selplg_sell, Ifng_ifngr1, Ccl5_cxcr3, Ccl5_ccr5, Ccl4_ccr5, Ccl3_ccr5
177	Acinar	T-cells FoxP3+	1	Pip_cd4
178	Etv1+	T-cells FoxP3+	7	Vegfa_itgb1, Thbs1_itgb1, Pip_cd4, Col7a1_itgb1, Cdh1_itgb7, Cdh1_igf1r, Cdh1_itgae
179	Intercalated duct	T-cells FoxP3+	1	Pip_cd4
180	Striated duct	T-cells FoxP3+	2	Pkm_cd44, Pip_cd4
181	Myoepithelial	T-cells FoxP3+	35	Vegfa_itgb1, Vcam1_itgb1, Vcam1_itgb2, Vcam1_itgb7, Thbs1_itgb1, Ntf5_ngfrap1, Ngf_ngfrap1, Mdk_itgb1, Lamc3_itgb1, Lama5_itgb1, Il7_il7r, Il15_il2rb, Il15_il2ra, Icam1_itgb2, Icam1_il2ra, Icam1_itgal, Hgf_cd44, Fbln1_itgb1, Cyr61_itgb2, Cxcl12_itgb1, Cxcl12_cd4, Cxcl12_cxcr4, Cxcl12_cxcr3, Ctgf_itgb2, Col6a1_itgb1, Col4a5_itgb1, Col4a4_itgb1, Col4a1_itgb1, Col18a1_itgb1, Col14a1_cd44, Cdh1_itgb7…
182	Stromal	T-cells FoxP3+	55	Vtn_itgb1, Vim_cd44, Vegfa_itgb1, Vcan_cd44, Vcan_itgb1, Vcam1_itgb1, Vcam1_itgb2, Vcam1_itgb7, Timp2_itgb1, Thbs2_itgb1, Spon2_itgb2, Plat_itgb2, Nid1_itgb1, Mdk_itgb1, Lpl_cd44, Lgals3bp_itgb1, Lamc1_itgb1, Lamb1_itgb1, Lama4_itgb1, Lama2_itgb1, Igf1_igf1r, Icam1_itgb2, Icam1_il2ra, Icam1_itgal, Hspg2_itgb1, Fn1_itgb7, Fn1_nt5e, Fn1_cd44, Fn1_itgb1, Fbn1_itgb1, Fbln1_itgb1, Cyr61_itgb2, Cxcl9_c…
183	Endothelial	T-cells FoxP3+	31	Vegfa_itgb1, Tgm2_itgb1, Sema7a_itgb1, Nid1_itgb1, Lgals3bp_itgb1, Lamc1_itgb1, Lamb1_itgb1, Lama4_itgb1, Igf1_igf1r, Icam2_itgb2, Icam2_itgal, Icam1_itgb2, Icam1_il2ra, Icam1_itgal, Hspg2_itgb1, Hbegf_cd82, Hbegf_cd44, Gnai2_s1pr4, Gnai2_igf1r, Gnai2_cxcr3, Cyr61_itgb2, Cxcl12_itgb1, Cxcl12_cd4, Cxcl12_cxcr4, Cxcl12_cxcr3, Col4a1_itgb1, Cd14_itgb1, Calm1_kcnn4, B2m_cd3g, B2m_cd3d, Adam15_itgb1
184	B-cells	T-cells FoxP3+	6	Tgfb1_cxcr4, Lamb3_itgb1, Gnai2_s1pr4, Gnai2_igf1r, Gnai2_cxcr3, Calm1_kcnn4
185	T-cells CD4+	T-cells FoxP3+	2	B2m_cd3g, B2m_cd3d
186	T-cells CD4+CD8+	T-cells FoxP3+	1	Selplg_itgb2
187	T-cells CD8+	T-cells FoxP3+	2	Selplg_itgb2, Ccl5_cxcr3
188	T-cells FoxP3+	T-cells FoxP3+	8	Vim_cd44, Pkm_cd44, Lamc1_itgb1, Gnai2_s1pr4, Gnai2_igf1r, Gnai2_cxcr3, B2m_cd3g, B2m_cd3d
189	T-cells Cxcr6+	T-cells FoxP3+	11	Vim_cd44, Tnf_tnfrsf1b, Tgfb1_cxcr4, Selplg_itgb2, Npnt_itgb1, Lgals3bp_itgb1, Hbegf_cd82, Hbegf_cd44, Csf2_itgb1, Adam17_itgb1, Adam12_itgb1
190	Macrophages	T-cells FoxP3+	6	Timp2_itgb1, Tgm2_itgb1, Pf4_cxcr3, Cxcl16_cxcr6, Cd14_itgb1, Adam17_itgb1
191	DCs	T-cells FoxP3+	14	Vim_cd44, Slpi_cd4, Selplg_itgb2, Il15_il2rb, Il15_il2ra, Icam1_itgb2, Icam1_il2ra, Icam1_itgal, Cxcl16_cxcr6, Ccl5_cxcr3, Calm1_kcnn4, B2m_cd3g, B2m_cd3d, Adam17_itgb1
192	NK cells	T-cells FoxP3+	5	Vegfa_itgb1, Tnfsf4_tnfrsf4, Selplg_itgb2, Ifng_ifngr1, Ccl5_cxcr3
193	Acinar	T-cells Cxcr6+	0
194	Etv1+	T-cells Cxcr6+	7	Vegfa_ret, Vegfa_itgav, Thbs1_itga3, Thbs1_sdc1, Cdh1_itgb7, Cdh1_igf1r, Cdh1_itgae
195	Intercalated duct	T-cells Cxcr6+	0
196	Striated duct	T-cells Cxcr6+	1	Pkm_cd44
197	Myoepithelial	T-cells Cxcr6+	28	Vegfa_ret, Vegfa_itgav, Vcam1_itgb7, Thbs1_itga3, Thbs1_sdc1, Slit2_sdc1, Serpine1_itgav, Nrtn_ret, Mfge8_itgav, Mdk_sdc1, Lamc3_itga3, Lama5_itga3, Lama5_sdc1, Il7_il7r, Il15_il2rb, Il15_il2ra, Icam1_il2ra, Icam1_itgal, Hgf_sdc1, Hgf_cd44, Cyr61_itgav, Col4a5_itgav, Col4a4_itgav, Col4a1_itgav, Col14a1_cd44, Cdh1_itgb7, Cdh1_igf1r, Cdh1_itgae
198	Stromal	T-cells Cxcr6+	46	Vtn_itgav, Vtn_itga3, Vim_cd44, Vegfa_ret, Vegfa_itgav, Vcan_cd44, Vcam1_itgb7, Tnfsf12_tnfrsf25, Timp2_itga3, Ptn_sdc1, Nid1_itgav, Nid1_itga3, Mfge8_itgav, Mdk_sdc1, Lpl_cd44, Lpl_sdc1, Lamc1_itga3, Lamc1_itgav, Lamb1_itgav, Lamb1_itga3, Lama4_itga3, Lama4_itgav, Lama2_itga3, Igf1_igf1r, Icam1_il2ra, Icam1_itgal, Hspg2_sdc1, Fn1_itgb7, Fn1_itgav, Fn1_itga3, Fn1_cd44, Fbn1_itgav, Cyr61_itgav, Co…
199	Endothelial	T-cells Cxcr6+	29	Vegfa_ret, Vegfa_itgav, Tnfsf12_tnfrsf25, Pdgfb_itgav, Nid1_itgav, Nid1_itga3, Mfge8_itgav, Lamc1_itga3, Lamc1_itgav, Lamb1_itgav, Lamb1_itga3, Lama4_itga3, Lama4_itgav, Igf1_igf1r, Icam2_itgal, Icam1_il2ra, Icam1_itgal, Hspg2_sdc1, Hbegf_cd82, Hbegf_cd44, Gnai2_f2r, Gnai2_igf1r, Cyr61_itgav, Col4a1_itgav, Calm1_fas, B2m_cd3g, B2m_cd3d, B2m_cd247, Adam15_itgav
200	B-cells	T-cells Cxcr6+	6	Tgfb1_itgav, Lamb3_itga3, Hmgb1_sdc1, Gnai2_f2r, Gnai2_igf1r, Calm1_fas
201	T-cells CD4+	T-cells Cxcr6+	3	B2m_cd3g, B2m_cd3d, B2m_cd247
202	T-cells CD4+CD8+	T-cells Cxcr6+	0
203	T-cells CD8+	T-cells Cxcr6+	1	Ccl5_sdc1
204	T-cells FoxP3+	T-cells Cxcr6+	9	Vim_cd44, Pkm_cd44, Lamc1_itga3, Lamc1_itgav, Gnai2_f2r, Gnai2_igf1r, B2m_cd3g, B2m_cd3d, B2m_cd247
205	T-cells Cxcr6+	T-cells Cxcr6+	6	Vim_cd44, Tgfb1_itgav, Hbegf_cd82, Hbegf_cd44, Calr_itga3, Calr_itgav
206	Macrophages	T-cells Cxcr6+	5	Timp2_itga3, Il1b_il1r1, Il1b_adrb2, Il1a_il1r1, Cxcl16_cxcr6
207	DCs	T-cells Cxcr6+	16	Vim_cd44, Mfge8_itgav, Il1rn_il1r1, Il1b_il1r1, Il1b_adrb2, Il15_il2rb, Il15_il2ra, Il12b_il23r, Icam1_il2ra, Icam1_itgal, Cxcl16_cxcr6, Ccl5_sdc1, Calm1_fas, B2m_cd3g, B2m_cd3d, B2m_cd247
208	NK cells	T-cells Cxcr6+	4	Vegfa_ret, Vegfa_itgav, Tnfsf12_tnfrsf25, Ccl5_sdc1
209	Acinar	Macrophages	0
210	Etv1+	Macrophages	2	Vegfa_sirpa, Ltbp3_itgb5
211	Intercalated duct	Macrophages	0
212	Striated duct	Macrophages	0
213	Myoepithelial	Macrophages	13	Vegfa_sirpa, Timp1_cd63, Serpine1_itgb5, Sema6d_trem2, Sema6d_tyrobp, Ltbp3_itgb5, Gas6_axl, Cyr61_itgb5, Cx3cl1_cx3cr1, C3_c3ar1, C3_cd81, Bgn_tlr2, App_cd74
214	Stromal	Macrophages	15	Vtn_itgb5, Vegfa_sirpa, Vcan_tlr2, Timp1_cd63, Rarres2_ccrl2, Ltbp3_itgb5, Ltbp1_itgb5, Gas6_axl, Cyr61_itgb5, Cx3cl1_cx3cr1, Csf1_csf1r, C3_c3ar1, C3_cd81, Bgn_tlr2, App_cd74
215	Endothelial	Macrophages	10	Vegfa_sirpa, Pros1_axl, Hras_tlr2, Gas6_axl, Cyr61_itgb5, Cx3cl1_cx3cr1, Csf1_csf1r, B2m_hfe, App_cd74, Adam10_axl
216	B-cells	Macrophages	1	Hsp90b1_tlr2
217	T-cells CD4+	Macrophages	1	B2m_hfe
218	T-cells CD4+CD8+	Macrophages	0
219	T-cells CD8+	Macrophages	0
220	T-cells FoxP3+	Macrophages	1	B2m_hfe
221	T-cells Cxcr6+	Macrophages	3	Hsp90b1_tlr2, Csf2_csf1r, Csf2_csf2ra
222	Macrophages	Macrophages	0
223	DCs	Macrophages	3	Sema6d_trem2, Sema6d_tyrobp, B2m_hfe
224	NK cells	Macrophages	2	Vegfa_sirpa, Hras_tlr2
225	Acinar	DCs	1	Pip_nptn
226	Etv1+	DCs	8	Vegfa_nrp2, Vegfa_itgb1, Thbs1_itga4, Thbs1_itgb1, Thbs1_cd47, Thbs1_sdc4, Pip_nptn, Col7a1_itgb1
227	Intercalated duct	DCs	1	Pip_nptn
228	Striated duct	DCs	2	Pkm_cd44, Pip_nptn
229	Myoepithelial	DCs	36	Vegfa_nrp2, Vegfa_itgb1, Vcam1_itgb1, Vcam1_itga4, Timp1_cd63, Thbs1_itga4, Thbs1_itgb1, Thbs1_cd47, Thbs1_sdc4, Sema6d_tyrobp, Sema3c_plxnd1, Sema3c_nrp2, Pgf_nrp2, Mdk_itgb1, Mdk_itga4, Mdk_sdc4, Lamc3_itgb1, Lama5_itgb1, Il15_il15ra, Icam1_itgax, Hgf_cd44, Fbln1_itgb1, Cxcl12_itgb1, Cxcl12_sdc4, Col6a1_itgb1, Col4a5_cd47, Col4a5_itgb1, Col4a4_itgb1, Col4a4_cd47, Col4a1_itgb1, Col4a1_cd47, Col1…
230	Stromal	DCs	62	Vtn_itgb1, Vtn_cd47, Vtn_pvr, Vim_cd44, Vegfa_nrp2, Vegfa_itgb1, Vcan_cd44, Vcan_itgb1, Vcan_itga4, Vcam1_itgb1, Vcam1_itga4, Tnfsf13b_tnfrsf13b, Timp2_itgb1, Timp1_cd63, Thbs2_itga4, Thbs2_cd47, Thbs2_itgb1, Tgfb2_tgfbr1, Tfpi_sdc4, Sema3c_plxnd1, Sema3c_nrp2, Rarres2_ccrl2, Ptn_ptprs, Nid1_itgb1, Mdk_itgb1, Mdk_itga4, Mdk_sdc4, Lpl_cd44, Lgals3bp_itgb1, Lamc1_itgb1, Lamb1_itgb1, Lama4_itgb1, La…
231	Endothelial	DCs	31	Vegfa_nrp2, Vegfa_itgb1, Tgm2_itgb1, Tgm2_itga4, Tgm2_tbxa2r, Tgm2_sdc4, Tfpi_sdc4, Sema7a_itgb1, Sema7a_plxnc1, Sema3f_nrp2, Nid1_itgb1, Lgals3bp_itgb1, Lamc1_itgb1, Lamb1_itgb1, Lama4_itgb1, Icam1_itgax, Hspg2_itgb1, Hspg2_ptprs, Hbegf_cd44, Gnai2_tbxa2r, Cxcl12_itgb1, Cxcl12_sdc4, Col4a1_itgb1, Col4a1_cd47, Cd14_itgb1, Cd14_itga4, Calm1_fas, B2m_klrd1, App_cd74, Apoe_lrp8, Adam15_itgb1
232	B-cells	DCs	5	Tgfb1_tgfbr1, Lamb3_itgb1, Hsp90b1_tlr7, Gnai2_tbxa2r, Calm1_fas
233	T-cells CD4+	DCs	2	Uba52_tgfbr1, B2m_klrd1
234	T-cells CD4+CD8+	DCs	1	Uba52_tgfbr1
235	T-cells CD8+	DCs	2	Uba52_tgfbr1, Ccl5_sdc4
236	T-cells FoxP3+	DCs	7	Vim_cd44, Tnfsf11_tnfrsf11a, Pkm_cd44, Ltb_cd40, Lamc1_itgb1, Gnai2_tbxa2r, B2m_klrd1
237	T-cells Cxcr6+	DCs	15	Vim_cd44, Tnf_tnfrsf1b, Tgfb1_tgfbr1, Npnt_itgb1, Ltb_cd40, Lgals3bp_itgb1, Hsp90b1_tlr7, Hbegf_cd44, Csf2_csf2rb, Csf2_itgb1, Csf2_csf2ra, Calca_ramp1, Adam17_itgb1, Adam12_itgb1, Adam12_sdc4
238	Macrophages	DCs	10	Timp2_itgb1, Tgm2_itgb1, Tgm2_itga4, Tgm2_tbxa2r, Tgm2_sdc4, Pf4_procr, Cd14_itgb1, Cd14_itga4, Apoe_lrp8, Adam17_itgb1
239	DCs	DCs	9	Vim_cd44, Sema6d_tyrobp, Sema4a_plxnd1, Il15_il15ra, Icam1_itgax, Ccl5_sdc4, Calm1_fas, B2m_klrd1, Adam17_itgb1
240	NK cells	DCs	5	Vegfa_nrp2, Vegfa_itgb1, Sema4a_plxnd1, Qrfp_p2ry14, Ccl5_sdc4
241	Acinar	NK cells	0
242	Etv1+	NK cells	5	Vegfa_gpc1, Vegfa_itgb1, Thbs1_itgb1, Thbs1_cd47, Col7a1_itgb1
243	Intercalated duct	NK cells	0
244	Striated duct	NK cells	0
245	Myoepithelial	NK cells	32	Vegfa_gpc1, Vegfa_itgb1, Vcam1_itgb1, Vcam1_itgb2, Thbs1_itgb1, Thbs1_cd47, Slit2_gpc1, Sema6d_tyrobp, Nrg1_gpc1, Mdk_itgb1, Lamc3_itgb1, Lama5_itgb1, Il15_il2rb, Icam1_itgax, Icam1_itgb2, Fbln1_itgb1, Cyr61_itgb2, Cxcl12_itgb1, Ctgf_itgb2, Col6a1_itgb1, Col4a5_cd47, Col4a5_itgb1, Col4a4_itgb1, Col4a4_cd47, Col4a1_itgb1, Col4a1_cd47, Col18a1_gpc1, Col18a1_itgb1, C3_itgb2, C3_itgax, App_gpc1, Angp…
246	Stromal	NK cells	51	Vtn_itgb1, Vtn_cd47, Vegfa_gpc1, Vegfa_itgb1, Vcan_itgb1, Vcam1_itgb1, Vcam1_itgb2, Timp2_itgb1, Thbs2_cd47, Thbs2_itgb1, Spon2_itgb2, Plat_itgb2, Nid1_itgb1, Mdk_itgb1, Lgals3bp_itgb1, Lamc1_itgb1, Lamb1_itgb1, Lama4_itgb1, Lama2_itgb1, Icam1_itgax, Icam1_itgb2, Hspg2_itgb1, Fn1_itgb1, Fbn1_itgb1, Fbln1_itgb1, Cyr61_itgb2, Cxcl12_itgb1, Col6a3_itgb1, Col6a2_itgb1, Col6a1_itgb1, Col5a2_itgb1, Col…
247	Endothelial	NK cells	26	Vegfa_gpc1, Vegfa_itgb1, Tgm2_itgb1, Sema7a_itgb1, Sema7a_plxnc1, Nid1_itgb1, Lgals3bp_itgb1, Lamc1_itgb1, Lamb1_itgb1, Lama4_itgb1, Icam2_itgb2, Icam1_itgax, Icam1_itgb2, Hspg2_itgb1, Hbegf_cd9, Hbegf_cd82, Gnai2_ccr5, Cyr61_itgb2, Cxcl12_itgb1, Col4a1_itgb1, Col4a1_cd47, Cd14_itgb1, B2m_klrd1, B2m_klrc1, App_gpc1, Adam15_itgb1
248	B-cells	NK cells	2	Lamb3_itgb1, Gnai2_ccr5
249	T-cells CD4+	NK cells	2	B2m_klrd1, B2m_klrc1
250	T-cells CD4+CD8+	NK cells	1	Selplg_itgb2
251	T-cells CD8+	NK cells	2	Selplg_itgb2, Ccl5_ccr5
252	T-cells FoxP3+	NK cells	4	Lamc1_itgb1, Gnai2_ccr5, B2m_klrd1, B2m_klrc1
253	T-cells Cxcr6+	NK cells	8	Selplg_itgb2, Npnt_itgb1, Lgals3bp_itgb1, Hbegf_cd9, Hbegf_cd82, Csf2_itgb1, Adam17_itgb1, Adam12_itgb1
254	Macrophages	NK cells	5	Timp2_itgb1, Tgm2_itgb1, Cd14_itgb1, Ccl4_ccr5, Adam17_itgb1
255	DCs	NK cells	10	Sema6d_tyrobp, Selplg_itgb2, Il15_il2rb, Il12b_il12rb2, Icam1_itgax, Icam1_itgb2, Ccl5_ccr5, B2m_klrd1, B2m_klrc1, Adam17_itgb1
256	NK cells	NK cells	7	Vegfa_gpc1, Vegfa_itgb1, Selplg_itgb2, Ifng_ifngr1, Ccl5_ccr5, Ccl4_ccr5, Ccl3_ccr5
