## Supplementary File 4 for "scRNAseq of healthy and irradiated mouse parotid glands highlights crosstalk between immune and secretory cells during chronic injury"

	p_val	avg_logFC	Acinar_CTRL	Acinar_IR	p_val_adj	gene
Actb	2.70445501701988e-24	-1.37455643445924	0.647	0.823	5.1276467122697e-20	Actb
Tmsb4x	7.64174591151978e-24	-1.02206823428647	0.887	0.952	1.44887502482415e-19	Tmsb4x
Ptma	1.265635576157e-12	-0.870260184914509	0.471	0.638	2.39964505239367e-08	Ptma
Rpl7	4.13275479240569e-17	-0.856650028776981	0.673	0.799	7.83570308640119e-13	Rpl7
Pfn1	4.77046495065863e-09	-0.828351754706962	0.179	0.338	9.04480154644875e-05	Pfn1
mt-Cytb	2.98447432195449e-27	-0.826230527468026	0.458	0.787	5.65856331442572e-23	mt-Cytb
Btg1	5.08126835484763e-10	-0.806202359510053	0.261	0.421	9.63408480079111e-06	Btg1
Rps6	5.94928722043804e-16	-0.801661280591485	0.524	0.706	1.12798485699505e-11	Rps6
Rpl9	3.38326715647512e-18	-0.798194252181943	0.826	0.901	6.41467452867684e-14	Rpl9
Rps3a3	2.38832370439913e-21	-0.794318984874007	0.859	0.928	4.52826174354076e-17	Rps3a3
Ddx5	1.46733717722634e-06	-0.774538681068512	0.266	0.396	0.0278207128802114	Ddx5
Eef1b2	2.77010947225932e-15	-0.761673364417419	0.57	0.748	5.25212755940368e-11	Eef1b2
H3f3b	2.94779657088752e-14	-0.746828811590383	0.693	0.799	5.58902229840274e-10	H3f3b
Ubb	6.75839425052195e-15	-0.74255241073885	0.662	0.783	1.28139154989896e-10	Ubb
Rps4x	5.71526990577271e-20	-0.723549456786397	0.895	0.93	1.08361517413451e-15	Rps4x
Eif1	1.89120914709914e-13	-0.705500159335498	0.632	0.746	3.58573254289997e-09	Eif1
Rps3	1.60931523759467e-14	-0.697130534759986	0.818	0.897	3.0512616904795e-10	Rps3
Rps7	2.44386124497101e-10	-0.686841510758033	0.683	0.775	4.63356092046504e-06	Rps7
Npm1	7.85065660351808e-08	-0.672864590477182	0.366	0.497	0.00148848449202703	Npm1
Rpl3	3.23293868792609e-12	-0.658984253705247	0.762	0.831	6.12965175230787e-08	Rpl3
Fth1.1	6.21149712684974e-09	-0.655956398354147	0.78	0.845	0.000117769985525071	Fth1.1
Rpl19	2.36940906428961e-14	-0.654944694947254	0.905	0.901	4.49239958589311e-10	Rpl19
Rps27a	1.52066302366286e-09	-0.648324691537888	0.821	0.861	2.88317709286478e-05	Rps27a
mt-Rnr2	9.99309308041653e-27	-0.64061690818138	0.714	0.952	1.89469044804697e-22	mt-Rnr2
Gm10260	9.53522206194139e-07	-0.637529703431958	0.517	0.622	0.0180787810294409	Gm10260
Rplp0	1.78136425480095e-16	-0.633574302379356	0.91	0.95	3.3774666271026e-12	Rplp0
Rpl18	5.8050131202301e-08	-0.622233002647275	0.721	0.783	0.00110063048759563	Rpl18
mt-Rnr1	1.37004542528223e-15	-0.620522944849561	0.399	0.658	2.59760612633512e-11	mt-Rnr1
Tpt1	1.6974398226552e-18	-0.620496183618141	0.982	0.996	3.21834590375427e-14	Tpt1
Rpl10a	1.67465808807826e-07	-0.607344265230978	0.68	0.771	0.00317515173499638	Rpl10a
H3f3a	9.34332451921435e-07	-0.606639314437989	0.483	0.592	0.0177149432884304	H3f3a
Rps5	7.34710787094104e-12	-0.59693172479112	0.895	0.897	1.39301165233042e-07	Rps5
Eef1a1	4.11498924187553e-17	-0.590429986648452	0.98	0.984	7.802019602596e-13	Eef1a1
Rpsa	5.22310038509565e-09	-0.587546371692955	0.928	0.954	9.90299833014135e-05	Rpsa
Rps9	3.34424300870845e-08	-0.580499715988712	0.849	0.871	0.000634068474451122	Rps9
Rps11	3.72725746391825e-09	-0.570932054247886	0.767	0.837	7.066880151589e-05	Rps11
mt-Nd1	8.9912801260103e-16	-0.57092482316686	0.294	0.579	1.70474671189155e-11	mt-Nd1
Ppia	6.10256274015514e-07	-0.570481287497685	0.583	0.664	0.0115704589553341	Ppia
Rps2	1.07979740956005e-09	-0.56725448557288	0.742	0.807	2.04729588852586e-05	Rps2
Rack1	2.25369712220197e-11	-0.562909970705318	0.813	0.877	4.27300974369493e-07	Rack1
mt-Nd2	2.35542991033164e-13	-0.562277972546147	0.419	0.658	4.46589510998879e-09	mt-Nd2
Odam	4.91870120587554e-08	-0.558649842815202	0.243	0.4	0.000932585748634003	Odam
mt-Nd4	2.86695997480997e-14	-0.557415489667319	0.427	0.674	5.4357561122397e-10	mt-Nd4
Rpl11	3.85381264958458e-10	-0.557175168309939	0.808	0.855	7.30682878361236e-06	Rpl11
Rps24	1.17955699212894e-07	-0.542399092710077	0.89	0.934	0.00223644005707648	Rps24
Rps16	4.47951346898539e-08	-0.540284312894964	0.826	0.855	0.00084931575371963	Rps16
Actg1	2.8459391012025e-13	-0.535663442664691	0.857	0.863	5.39590053587994e-09	Actg1
Rpl15	2.9202480642145e-07	-0.529029437248221	0.402	0.525	0.00553679032975069	Rpl15
Rpl18a	6.0914691938761e-07	-0.5287814052718	0.88	0.907	0.0115494255915891	Rpl18a
Rpl6	3.60246366299099e-07	-0.518467027478017	0.724	0.781	0.00683027110503092	Rpl6
Smr3a	7.69484071127677e-18	0.509053552985929	1	0.998	1.45894179885808e-13	Smr3a
Hba-a1	3.40934431918791e-10	0.576682093331094	0.598	0.362	6.46411682918027e-06	Hba-a1
Gm42418	1.24458232417919e-55	1.0236599566536	0.995	0.885	2.35972808664374e-51	Gm42418
	p_val	avg_logFC	B-cells_CTRL	B-cells_IR	p_val_adj	gene
Iglc2	1.0492870452882e-16	-1.0613283116003	0.362	0.506	1.98944823786643e-12	Iglc2
Fos	2.68664904266066e-13	-0.691483096161457	0.184	0.31	5.0938865848846e-09	Fos
Cd69	1.77452870364878e-16	-0.569167353682938	0.255	0.409	3.36450642211809e-12	Cd69
Neurl3	1.91035774039896e-29	0.543682858917594	0.653	0.408	3.62203827579642e-25	Neurl3
Klf3	1.90169882571989e-23	0.543697614751717	0.321	0.131	3.60562097356492e-19	Klf3
Rps21	1.06499284523347e-112	0.547894433834927	0.985	0.943	2.01922643456265e-108	Rps21
Rps27	6.08508289533995e-127	0.548024536878115	0.987	0.967	1.15373171695645e-122	Rps27
Hspd1	8.17971644185643e-26	0.548254113074691	0.495	0.269	1.55087423737598e-21	Hspd1
Rpl41	6.76296279353256e-100	0.55609023945378	0.98	0.936	1.28225774565377e-95	Rpl41
Rpl36	4.29957251837531e-80	0.562224489502213	0.948	0.798	8.15198949483959e-76	Rpl36
Smr3a	1.00240058237511e-105	0.631399733959474	1	0.998	1.90055150418321e-101	Smr3a
Crip1	7.52184807425473e-20	0.679867717935253	0.546	0.362	1.4261423948787e-15	Crip1
Ifi27l2a	8.43246161326697e-39	0.827291879048788	0.614	0.363	1.59879472187542e-34	Ifi27l2a
Hsp90aa1	8.05215857645231e-67	0.854733330657816	0.87	0.662	1.52668926609536e-62	Hsp90aa1
Hsph1	1.4578857745883e-56	0.967413365164252	0.357	0.069	2.76415142861942e-52	Hsph1
Gm42418	4.5471647543647e-211	1.02379856194443	0.999	0.916	8.62142437427547e-207	Gm42418
Hbb-bs	7.67156911522911e-21	1.6137454602512	0.809	0.592	1.45452950424744e-16	Hbb-bs
Hba-a1	3.86579993109329e-21	1.62745906375711	0.566	0.342	7.32955666935288e-17	Hba-a1
	p_val	avg_logFC	DCs_CTRL	DCs_IR	p_val_adj	gene
Gm42418	2.01900352149215e-12	0.95418278092161	1	0.985	3.82803067674911e-08	Gm42418
Hsph1	2.84411876451184e-08	0.995213522985433	0.541	0.074	0.000539244917751444	Hsph1
Hsp90aa1	1.88508203727545e-11	1.55412836060025	1	0.735	3.57411554267424e-07	Hsp90aa1
	p_val	avg_logFC	Endothelial_CTRL	Endothelial_IR	p_val_adj	gene
Gm42418	2.90857450541533e-17	1.21418439420399	1	0.968	5.51465726226746e-13	Gm42418
	p_val	avg_logFC	Etv1+_CTRL	Etv1+_IR	p_val_adj	gene
mt-Cytb	1.9479099798134e-06	-0.666534583873253	0.554	0.874	0.0369323732172621	mt-Cytb
Car6	1.08228945523505e-09	0.6107156599988	1	1	2.05202080712565e-05	Car6
Smr3a	3.12488256996474e-17	0.958160074935866	1	1	5.92477735265314e-13	Smr3a
Gm42418	3.73511878351152e-15	1.18043384154383	1	0.942	7.08178521353784e-11	Gm42418
	p_val	avg_logFC	Intercalated duct_CTRL	Intercalated duct_IR	p_val_adj	gene
Krt8	1.12810092969936e-10	-0.916224960101179	0.343	0.75	2.13887936270999e-06	Krt8
Cst10	1.46740497324278e-06	-0.878130774734855	0.98	0.976	0.0278219982926832	Cst10
Spint2	1.94833338527048e-06	-0.643568433342543	0.216	0.548	0.0369404009847283	Spint2
Crisp1	1.17199544723856e-06	-0.617647785613256	0.529	0.758	0.0222210336796431	Crisp1
Actb	1.04162646968753e-08	-0.596083771473322	0.588	0.895	0.000197492378652755	Actb
2310057J18Rik	6.72943139457771e-08	-0.570408862738132	0.99	1	0.00127590019241193	2310057J18Rik
mt-Rnr1	3.27256605537425e-07	-0.551199595616086	0.353	0.766	0.00620478524098958	mt-Rnr1
Actg1	6.81483621846391e-08	-0.547399359821817	0.657	0.903	0.00129209294702076	Actg1
mt-Nd4	2.44000532878014e-06	-0.54306302178846	0.255	0.661	0.0462625010336715	mt-Nd4
mt-Cytb	2.44650610109891e-06	-0.541806585698098	0.353	0.758	0.0463857556768354	mt-Cytb
Ly6a	4.21110533940652e-09	-0.507709864184069	0.02	0.339	7.98425572351475e-05	Ly6a
Hbb-bs	3.80149503891752e-08	0.821305791702292	0.814	0.629	0.000720763459378762	Hbb-bs
Gm42418	1.36841068372358e-23	1.28401204338385	1	0.935	2.59450665633992e-19	Gm42418
	p_val	avg_logFC	Macrophages_CTRL	Macrophages_IR	p_val_adj	gene
Rps6	1.75147993986911e-09	-0.724614706906155	0.523	0.775	3.32080596599184e-05	Rps6
Car6	1.083381163331e-07	0.502835580315954	0.993	0.906	0.00205409068567557	Car6
Rps29	2.2916548857874e-08	0.527717307031565	0.98	0.913	0.000434497766345291	Rps29
Rpl41	2.17186702506075e-06	0.557713350968165	0.819	0.812	0.0411785987951518	Rpl41
Rpl37	3.26621760750942e-07	0.622553598385183	0.805	0.674	0.00619274858383787	Rpl37
Smr3a	1.65578769703897e-14	0.812986996340647	1	1	3.13937347358589e-10	Smr3a
Dcpp1	1.37049484155776e-07	0.884751049065653	0.987	0.971	0.00259845821959352	Dcpp1
Ifi27l2a	1.31047302194428e-07	0.989259973694617	0.611	0.37	0.00248465684960636	Ifi27l2a
Hbb-bs	6.98888417878655e-07	1.10894487815855	0.819	0.645	0.0132509244029793	Hbb-bs
Hba-a1	9.34058698340699e-07	1.11942788192256	0.584	0.341	0.0177097529205397	Hba-a1
Gm42418	2.45571404536136e-27	1.16559333539412	0.987	0.877	4.65603383000514e-23	Gm42418
	p_val	avg_logFC	Myoepithelial_CTRL	Myoepithelial_IR	p_val_adj	gene
	p_val	avg_logFC	NK cells_CTRL	NK cells_IR	p_val_adj	gene
2310057J18Rik	7.89726612876391e-07	-0.710523769280564	1	1	0.0149732165801364	2310057J18Rik
Rpl38	7.87691310412184e-07	0.559095281934332	1	0.919	0.014934627245415	Rpl38
Rpl41	2.1902866944694e-06	0.709514668306601	0.963	0.932	0.0415278357271399	Rpl41
Gm42418	2.36417355350565e-07	0.799847025228711	1	0.959	0.00448247305744671	Gm42418
Hras	3.06504914420633e-07	0.878987189162636	0.593	0.095	0.00581133317741521	Hras
Hspa1a	2.40925322619118e-06	1.56338705717392	0.333	0.014	0.0456794411685847	Hspa1a
	p_val	avg_logFC	Striated duct_CTRL	Striated duct_IR	p_val_adj	gene
mt-Rnr1	2.49389136851459e-19	-2.01515309471324	0.259	0.877	4.72841803470366e-15	mt-Rnr1
Dcpp2	2.09777933096027e-11	-1.9204223089993	0.271	0.685	3.97738961150066e-07	Dcpp2
Dcpp3	1.20899909574265e-13	-1.76905754268743	0.082	0.658	2.29226228552807e-09	Dcpp3
mt-Rnr2	2.40192891214856e-18	-1.74063710528633	0.659	0.986	4.55405721743366e-14	mt-Rnr2
Pglyrp1	2.04685755558714e-13	-1.60410055861827	0.024	0.562	3.88084192539321e-09	Pglyrp1
Dcpp1	5.41523775402592e-08	-1.4662638197854	1	1	0.00102672907816332	Dcpp1
Bpifb1	1.23475559113577e-10	-1.27038641718583	0.012	0.438	2.34109660079342e-06	Bpifb1
mt-Nd5	3.15232181068538e-08	-1.03516913461464	0.024	0.37	0.000597680215305949	mt-Nd5
Bglap3	7.21363557854041e-08	-0.743664855629131	0.224	0.685	0.00136770530569126	Bglap3
Bpifa2	3.5111622524579e-08	-0.709789905291252	1	1	0.000665716363066018	Bpifa2
2310057J18Rik	2.56467361865549e-10	-0.661100559222016	0.941	1	4.8626211809708e-06	2310057J18Rik
H2-D1	2.74677616462415e-07	-0.642167246607319	0.188	0.671	0.0052078876081274	H2-D1
mt-Nd1	6.53700546505154e-08	-0.623202924740663	0.224	0.781	0.00123941623617377	mt-Nd1
Cst10	1.32057617450199e-09	-0.619149005760598	1	1	2.50381242685577e-05	Cst10
Fth1.1	7.63699421848599e-08	0.717576949902255	0.929	0.918	0.00144797410382494	Fth1.1
Mdh1	7.25794065800891e-07	0.913398968273444	0.729	0.521	0.0137610554875849	Mdh1
Uqcrh	4.62558123742311e-07	0.915238973164676	0.753	0.575	0.00877010202615421	Uqcrh
Cox8a	4.5504600832004e-08	1.0190260013259	0.847	0.767	0.000862767231774796	Cox8a
Atp5g1	1.01225368860741e-09	1.0205694542959	0.824	0.548	1.91923299359965e-05	Atp5g1
Smr3a	3.03736159950044e-20	1.03319163104261	1	1	5.75883759265283e-16	Smr3a
Atp5j	3.00222526848141e-09	1.04551411345937	0.812	0.603	5.69221910904075e-05	Atp5j
Uqcr11	2.49489263057736e-07	1.08054505287235	0.694	0.438	0.00473031642757468	Uqcr11
Atp5k	2.0834590986382e-06	1.11160005962663	0.576	0.288	0.0395023845101802	Atp5k
Rpl41	1.08123809366858e-09	1.13208117786645	0.812	0.699	2.05002742559562e-05	Rpl41
Cox6c	2.41509399933439e-06	1.14672511284733	0.671	0.452	0.0457901822273801	Cox6c
Uqcrq	2.13958644444987e-06	1.16241079090441	0.612	0.329	0.0405665589867695	Uqcrq
Gm42418	2.38845332544801e-19	1.18491154437676	0.988	0.877	4.52850750504942e-15	Gm42418
Fxyd2	5.85843022770033e-15	1.19426775070223	0.988	0.959	1.11075837117198e-10	Fxyd2
Tsc22d1	7.11409467718776e-07	1.35606074279316	0.506	0.137	0.013488323507948	Tsc22d1
Cox5b	1.35831145353062e-07	1.39136965092181	0.635	0.356	0.00257535851589405	Cox5b
Hbb-bs	1.39955435634099e-07	2.07857294637528	0.765	0.644	0.00265355505962251	Hbb-bs
	p_val	avg_logFC	Stromal_CTRL	Stromal_IR	p_val_adj	gene
	p_val	avg_logFC	T-cells CD4+_CTRL	T-cells CD4+_IR	p_val_adj	gene
Cd53	1.20543546910288e-37	-0.565529342363524	0.785	0.896	2.28550564941906e-33	Cd53
mt-Cytb	2.57760366790887e-74	-0.504106516883003	0.989	0.992	4.88713655435522e-70	mt-Cytb
Hspd1	1.10586613818289e-22	0.514288485727237	0.595	0.327	2.09672219799475e-18	Hspd1
Rpl37	2.14899768322861e-79	0.529945692609794	0.977	0.949	4.07449960740144e-75	Rpl37
Crip1	2.27305184682325e-24	0.544412625988516	0.853	0.632	4.30970630157689e-20	Crip1
Rpl41	3.85522690022568e-96	0.554409242321738	0.991	0.978	7.30951020282788e-92	Rpl41
Hspe1	3.0416652265495e-28	0.562562649157463	0.757	0.53	5.76699726953785e-24	Hspe1
Rpl36	5.71463806018249e-70	0.566585469807002	0.959	0.91	1.0834953762106e-65	Rpl36
Hsp90aa1	1.20742520459997e-57	0.714288323257022	0.942	0.781	2.28927818792154e-53	Hsp90aa1
Smr3a	3.01101887789529e-112	0.739805115093798	1	0.998	5.70889179248948e-108	Smr3a
Ifi27l2a	9.61777107500844e-39	0.782958909351815	0.723	0.395	1.8235293958216e-34	Ifi27l2a
Hba-a1	8.65333049899704e-11	0.805217029048495	0.563	0.346	1.64067146260984e-06	Hba-a1
Hsph1	1.26763262400028e-46	0.817674463972311	0.525	0.176	2.40343145510453e-42	Hsph1
Gm42418	5.36989493196284e-157	0.97972386890225	1	0.967	1.01813207910015e-152	Gm42418
	p_val	avg_logFC	T-cells CD4+CD8+_CTRL	T-cells CD4+CD8+_IR	p_val_adj	gene
Jun	9.08890677646552e-61	-1.36001009343473	0.447	0.855	1.72325672481786e-56	Jun
Fos	1.63299887917129e-30	-1.16517468383602	0.258	0.59	3.09616587490876e-26	Fos
Ltb	2.51552765175039e-55	-1.0953655871726	0.516	0.861	4.76944042771874e-51	Ltb
Klf2	3.91714385681551e-71	-1.07361283557204	0.975	0.979	7.42690475252221e-67	Klf2
Klf6	4.40564492468085e-49	-1.01841953766433	0.647	0.879	8.35310277719489e-45	Klf6
Gpr183	3.33301667574559e-21	-0.909199950091514	0.12	0.414	6.31939961721364e-17	Gpr183
Cd69	2.80944776923497e-29	-0.897323094779864	0.28	0.628	5.32671297046951e-25	Cd69
Rgs1	1.26519715707048e-16	-0.858380080302644	0.131	0.385	2.39881380980564e-12	Rgs1
Junb	1.97524071687276e-49	-0.857025819284682	0.891	0.972	3.74505639919075e-45	Junb
Stk17b	1.2945544467462e-42	-0.812699012591031	0.698	0.896	2.4544752310308e-38	Stk17b
Gm8369	3.98288459250037e-24	-0.809850207627202	0.451	0.683	7.5515491873807e-20	Gm8369
Ptprcap	6.38233940083662e-29	-0.754465294506111	0.473	0.722	1.21009155039862e-24	Ptprcap
Pfn1	5.29080828741872e-43	-0.748447150818966	0.778	0.91	1.00313725129459e-38	Pfn1
Dusp1	8.5560692664199e-11	-0.683908967920605	0.236	0.405	1.62223073291321e-06	Dusp1
Tagap	3.4606868676763e-13	-0.649931808597517	0.229	0.434	6.56146230111426e-09	Tagap
Tcf7	2.12534527712001e-17	-0.638338008876894	0.396	0.602	4.02965464541954e-13	Tcf7
Jund	1.22332050318531e-45	-0.634256417791713	0.971	0.994	2.31941567403935e-41	Jund
Sgms1	1.371729013556e-12	-0.632581661410698	0.098	0.297	2.60079820970218e-08	Sgms1
Actb	3.01382816705433e-61	-0.622847415594319	1	1	5.71421820473501e-57	Actb
Gramd1a	4.60714863813702e-13	-0.620132811987262	0.189	0.401	8.73515381790779e-09	Gramd1a
Cd28	2.95415463352406e-24	-0.615475152041061	0.669	0.828	5.60107718516162e-20	Cd28
Ppp1r15a	2.9229949552061e-16	-0.614235615048617	0.415	0.615	5.54199843507076e-12	Ppp1r15a
Emp3	1.5175635102411e-12	-0.60685819606567	0.429	0.574	2.87730041541712e-08	Emp3
Rhoh	2.13378598550177e-12	-0.601677842246403	0.349	0.512	4.04565822851135e-08	Rhoh
Tsc22d3	2.63244611384485e-17	-0.593820969875132	0.662	0.767	4.99111783184984e-13	Tsc22d3
Txnip	1.70042934745452e-09	-0.588981206657498	0.371	0.534	3.22401404277376e-05	Txnip
Jmjd1c	7.20098739325686e-11	-0.576259983311612	0.193	0.379	1.3653072097615e-06	Jmjd1c
Ptpn6	7.61541443501237e-10	-0.560582205455566	0.091	0.256	1.44388257687835e-05	Ptpn6
Btg1	3.96611442967193e-42	-0.549197595353276	0.989	0.99	7.51975295865799e-38	Btg1
Shisa5	2.75038941621901e-32	-0.547854131364776	0.865	0.947	5.21473833315125e-28	Shisa5
Evl	2.29763167697054e-11	-0.546723996914913	0.353	0.506	4.35630965953615e-07	Evl
Zfp36l2	4.11214915241028e-10	-0.538092967242625	0.549	0.607	7.7966347929699e-06	Zfp36l2
Bcl11b	1.17583896537653e-12	-0.531384972286975	0.364	0.563	2.22939067835391e-08	Bcl11b
4930523C07Rik	1.1239397609731e-11	-0.524122611417241	0.611	0.7	2.130989786805e-07	4930523C07Rik
Arhgdib	3.2710694318299e-17	-0.506981087320549	0.684	0.768	6.20194764274948e-13	Arhgdib
Cd52	1.3759467511435e-18	-0.501186875886965	0.818	0.889	2.60879504016807e-14	Cd52
Clic1	3.6898980020973e-11	-0.500902592043056	0.367	0.525	6.99604661197647e-07	Clic1
Ube2b	1.258248808043e-17	0.506012230337863	0.745	0.424	2.38563974004952e-13	Ube2b
Rpl37	1.01163932136133e-57	0.508244958366611	0.989	0.977	1.91806815330109e-53	Rpl37
Pja1	1.30124534467058e-18	0.510652045115373	0.338	0.107	2.46716117349542e-14	Pja1
Dynll1	2.15945886609135e-20	0.511142924859648	0.785	0.459	4.0943340101092e-16	Dynll1
Tubb2a	6.75049241469156e-11	0.530532855736646	0.255	0.098	1.27989336182552e-06	Tubb2a
Prkca	9.17055660063917e-17	0.534454459282828	0.593	0.307	1.73873753148119e-12	Prkca
Rpl36	3.70641206634643e-47	0.535561500471728	0.982	0.931	7.02735727779283e-43	Rpl36
Rps21	1.68335660600545e-84	0.541405237612078	1	0.994	3.19164412498634e-80	Rps21
Ifi27l2a	1.183496527269e-16	0.552952099414307	0.745	0.436	2.24390941570202e-12	Ifi27l2a
Ahsa1	3.4642524303267e-25	0.560980470367207	0.527	0.181	6.56822260789942e-21	Ahsa1
Chchd2	4.1628308237092e-30	0.572223035586817	0.942	0.731	7.89272724175265e-26	Chchd2
Pmepa1	3.56974221154095e-22	0.577597337498216	0.364	0.107	6.76823123308164e-18	Pmepa1
Rpl41	7.41866944037731e-69	0.592742574055135	0.996	0.979	1.40657972589554e-64	Rpl41
Hspe1	7.0885718240952e-26	0.603421624450994	0.898	0.627	1.34399321784845e-21	Hspe1
Amd1	2.38209480427269e-22	0.618787609718038	0.545	0.225	4.51645174890101e-18	Amd1
Smr3a	1.78867096307809e-61	0.619091060091429	1	1	3.39132014599606e-57	Smr3a
Epb41	2.06424365682571e-27	0.619401815417325	0.433	0.124	3.91380597334155e-23	Epb41
Rras2	3.35437185511873e-26	0.623728807251884	0.382	0.103	6.35988903730511e-22	Rras2
Ifngr1	4.08137876728732e-26	0.635662778860933	0.818	0.51	7.73829414277675e-22	Ifngr1
Hsp90ab1	5.48018995778292e-45	0.640171624781478	1	0.94	1.03904401599564e-40	Hsp90ab1
Emb	3.32904315312641e-21	0.655257458776809	0.8	0.546	6.31186581832768e-17	Emb
H2afz	6.11718631055853e-25	0.661582758555613	0.884	0.633	1.1598185244819e-20	H2afz
Tubb4b	7.68769694430077e-33	0.683260253866055	0.549	0.175	1.45758734063943e-28	Tubb4b
Ramp3	9.46989160083093e-31	0.686292135463579	0.429	0.113	1.79549144751754e-26	Ramp3
Crip1	2.14147742816631e-22	0.757707498759674	0.873	0.676	4.06024120380332e-18	Crip1
Tcp11l2	3.07179956836072e-35	0.759867636290249	0.56	0.176	5.82413198161193e-31	Tcp11l2
Ctla2a	3.70808515580677e-15	0.77244519113753	0.295	0.104	7.03052945540963e-11	Ctla2a
Crem	9.57815820695855e-37	0.803393596724791	0.465	0.115	1.81601879603934e-32	Crem
Hspd1	9.36444195632216e-41	0.834256730165805	0.742	0.302	1.77549819491868e-36	Hspd1
Gm42418	6.63231034198904e-110	0.980258172552317	1	0.967	1.25748604084112e-105	Gm42418
Hsph1	1.3045097622515e-49	0.986679687652643	0.575	0.137	2.47335050922885e-45	Hsph1
Hsp90aa1	2.8224066525958e-77	1.16141625002564	0.982	0.696	5.35128301332164e-73	Hsp90aa1
	p_val	avg_logFC	T-cells CD8+_CTRL	T-cells CD8+_IR	p_val_adj	gene
Jun	9.00677566452347e-12	-1.02883694932473	0.223	0.446	1.70768466599365e-07	Jun
Klf2	2.53520555204777e-21	-0.994899772785008	0.839	0.908	4.80674972668258e-17	Klf2
Klf6	1.68514636543935e-13	-0.806025118373482	0.433	0.646	3.19503750887301e-09	Klf6
Cd69	7.97475025916909e-09	-0.798377572394511	0.317	0.485	0.000151201264913846	Cd69
Ltb	1.37534595778516e-12	-0.695945369431656	0.585	0.713	2.60765593596067e-08	Ltb
Fos	1.33377336914444e-07	-0.634315739801498	0.201	0.369	0.00252883430789785	Fos
Rps21	5.02132567535622e-61	0.501525990566403	0.996	0.995	9.52043348047538e-57	Rps21
Rpl38	3.41576711936606e-42	0.50428938972601	0.987	0.988	6.47629445831805e-38	Rpl38
Ctla2a	8.91617466206259e-11	0.510423726436754	0.942	0.864	1.69050671592707e-06	Ctla2a
Rps27	6.58626217973694e-64	0.512311742773749	0.996	0.998	1.24875530927812e-59	Rps27
Rpl37	1.76535920412341e-47	0.517472590342417	0.996	0.98	3.34712105101798e-43	Rpl37
Hsp90ab1	1.04609959361024e-30	0.52927241221296	0.996	0.975	1.98340482948502e-26	Hsp90ab1
Rps26	4.26399810414394e-37	0.534132161481292	0.996	0.963	8.08454040545692e-33	Rps26
Hspd1	6.35407637521798e-14	0.549296472219472	0.746	0.426	1.20473288074133e-09	Hspd1
Smr3a	2.50064261553084e-41	0.563412194154155	1	1	4.74121839904647e-37	Smr3a
Rpl36	1.61648616314589e-43	0.57093882249008	0.991	0.968	3.06485776532461e-39	Rpl36
Rpl41	8.72385438243968e-58	0.599071470681821	0.996	0.985	1.65404279091056e-53	Rpl41
Hsp90aa1	1.07412530782235e-37	0.906966751340813	0.982	0.817	2.03654158363117e-33	Hsp90aa1
Ifi27l2a	4.27908363269487e-16	0.911099145948663	0.638	0.314	8.11314256758947e-12	Ifi27l2a
Gm42418	4.23279286550163e-74	0.947710988044306	1	0.955	8.02537527299109e-70	Gm42418
Crip1	4.70872572956829e-34	0.955418962845063	0.973	0.834	8.92774398326148e-30	Crip1
Hsph1	5.07020024232489e-38	1.10732951535153	0.643	0.161	9.61309965944798e-34	Hsph1
	p_val	avg_logFC	T-cells Cxcr6+_CTRL	T-cells Cxcr6+_IR	p_val_adj	gene
Rps21	7.54818411184958e-08	0.524942210678308	1	0.956	0.00143113570760668	Rps21
Rpl37a	6.78294689037787e-08	0.527299338316552	0.979	0.978	0.00128604673041564	Rpl37a
Rpl38	1.34904919642618e-06	0.561130106459054	0.958	0.911	0.0255779727642405	Rpl38
Smr3a	2.5505801398994e-08	0.673937818145069	1	1	0.000483589994524927	Smr3a
Gm42418	2.48974791367124e-14	1.09676494812566	1	1	4.72056204432067e-10	Gm42418
	p_val	avg_logFC	T-cells FoxP3+_CTRL	T-cells FoxP3+_IR	p_val_adj	gene
Cd69	1.21208299877102e-11	-0.685850366351001	0.225	0.487	2.29810936566985e-07	Cd69
Txnip	1.29208616630988e-06	-0.586100450139359	0.225	0.387	0.0244979537132353	Txnip
Rps21	1.53654410609349e-29	0.506762587405061	0.99	0.977	2.91328762515326e-25	Rps21
Rpl36	8.3553079381578e-24	0.573622858355097	0.952	0.833	1.58416638507472e-19	Rpl36
Ifi27l2a	4.69783828688878e-12	0.574810049322195	0.856	0.665	8.90710139194112e-08	Ifi27l2a
Neat1	3.67740072582834e-09	0.584364484681005	0.512	0.295	6.97235177617054e-05	Neat1
Hspe1	8.46749268287083e-15	0.631000822540559	0.742	0.5	1.60543661267231e-10	Hspe1
S100a4	1.4189528296513e-08	0.693296757786986	0.344	0.157	0.000269033456501886	S100a4
S100a6	3.65990287480653e-08	0.708505872418185	0.368	0.186	0.000693917585063318	S100a6
Smr3a	1.27778335690048e-46	0.749203000716189	1	1	2.42267724468332e-42	Smr3a
Hsp90aa1	1.56470590626499e-22	0.795914531376966	0.904	0.716	2.96668239827841e-18	Hsp90aa1
Lmna	4.74424817613378e-12	0.969564133633445	0.407	0.174	8.99509454194965e-08	Lmna
Hsph1	3.19443608774553e-25	1.01138138331643	0.474	0.126	6.05665082236552e-21	Hsph1
Gm42418	1.86132651544278e-73	1.0344730584044	1	0.966	3.52907507327952e-69	Gm42418
Hspa1a	6.76192850093724e-17	1.18903502819093	0.301	0.069	1.2820616437777e-12	Hspa1a
Crip1	4.59423602738878e-21	1.19623816378876	0.818	0.554	8.71067150792913e-17	Crip1
