## Supplementary File 5 for "scRNAseq of healthy and irradiated mouse parotid glands highlights crosstalk between immune and secretory cells during chronic injury"

### Sheet: Sheet1
Differentially expressed receptors post-IR
From	To	Pair
Myoepithelial	Acinar	Lamb2à Rpsa
Stromal	Acinar	Lama2à Rpsa, Lamb2à Rpsa
Endothelial	Acinar	Lamb2à Rpsa
T-cells CD8+	T-cells CD4+CD8+	Ifngà Ifngr1
NK cells	T-cells CD4+CD8+	Ifngà Ifngr1
Differentially expressed ligands post-IR
From	To	Pair
B-cells	Myoepithelial	Hsp90aa1à Egfr
B-cells	Stromal	Hsp90aa1à Egfr
DCs	Myoepithelial	Hsp90aa1à Egfr
DCs	Stromal	Hsp90aa1à Egfr
NK cells	Myoepithelial	Hrasà Sdc2
NK cells	Stromal	Hrasà Sdc2
NK cells	Endothelial	Hrasà Insr, Hras--> Cav1
NK cells	Macrophages	Hrasà Tlr2
T-cells CD4+	Myoepithelial	Hsp90aa1à Egfr
T-cells CD4+	Stromal	Hsp90aa1à Egfr
T-cells CD4+CD8+	Myoepithelial	Hsp90aa1à Egfr
T-cells CD4+CD8+	Stromal	Hsp90aa1à Egfr, Ltbà Ltbr, Ltbà tnfrsf1a
T-cells CD4+CD8+	Endothelial	Ltbà Tnfrsf1a
T-cells CD4+CD8+	B-cells	Ltbà Cd40
T-cells CD4+CD8+	Macrophages	Ltbà Tnfrsf1a
T-cells CD4+CD8+	DCs	Ltbà Cd40
T-cells CD8+	Myoepithelial	Hsp90aa1à Egfr
T-cells CD8+	Stromal	Hsp90aa1à Egfr, Ltbà Ltbr, Ltbà tnfrsf1a
T-cells CD8+	Endothelial	Ltbà Tnfrsf1a
T-cells CD8+	B-cells	Ltbà Cd40
T-cells CD8+	Macrophages	Ltbà Tnfrsf1a
T-cells CD8+	DCs	Ltbà Cd40
T-cells FoxP3+	Myoepithelial	Hsp90aa1à Egfr
T-cells FoxP3+	Stromal	Hsp90aa1à Egfr
